# Patient-derived response estimates from zero-passage organoids of luminal breast cancer

**DOI:** 10.1101/2024.03.24.586432

**Authors:** Róża K Przanowska, Najwa Labban, Piotr Przanowski, Russell B Hawes, Kristen A Atkins, Shayna L Showalter, Kevin A Janes

## Abstract

**Background:** Primary luminal breast cancer cells lose their identity rapidly in standard tissue culture, which is problematic for testing hormone interventions and molecular pathways specific to the luminal subtype. Breast cancer organoids are thought to retain tumor characteristics better, but long-term viability of luminal-subtype cases is a persistent challenge. Our goal was to adapt short-term organoids of luminal breast cancer for parallel testing of genetic and pharmacologic perturbations.

**Methods:** We freshly isolated patient-derived cells from luminal tumor scrapes, miniaturized the organoid format into 5 µl replicates for increased throughput, and set an endpoint of 14 days to minimize drift. Therapeutic hormone targeting was mimicked in these “zero–passage” organoids by withdrawing β-estradiol and adding 4-hydroxytamoxifen. We also examined sulforaphane as an electrophilic stress and commercial neutraceutical with reported anti-cancer properties. Downstream mechanisms were tested genetically by lentiviral transduction of two complementary sgRNAs and Cas9 stabilization for the first week of organoid culture. Transcriptional changes were measured by RT-qPCR or RNA sequencing, and organoid phenotypes were quantified by serial brightfield imaging, digital image segmentation, and regression modeling of cellular doubling times.

**Results:** We achieved >50% success in initiating luminal breast cancer organoids from tumor scrapes and maintaining them to the 14-day zero-passage endpoint. Success was mostly independent of clinical parameters, supporting general applicability of the approach. Abundance of *ESR1* and *PGR* in zero-passage organoids consistently remained within the range of patient variability at the endpoint.

However, responsiveness to hormone withdrawal and blockade was highly variable among luminal breast cancer cases tested. Combining sulforaphane with knockout of *NQO1* (a phase II antioxidant response gene and downstream effector of sulforaphane) also yielded a breadth of organoid growth phenotypes, including growth inhibition with sulforaphane, growth promotion with *NQO1* knockout, and growth antagonism when combined.

**Conclusions:** Zero-passage organoids are a rapid and scalable way to interrogate properties of luminal breast cancer cells from patient-derived material. This includes testing drug mechanisms of action in different clinical cohorts. A future goal is to relate inter-patient variability of zero-passage organoids to long-term outcomes.
