## Supplementary material for "Patient-derived response estimates from zero-passage organoids of luminal breast cancer": File S1

### Sheet: Cloning primers
Primer_name	Primer_sequence	Purpose
pDual_dsCas9_seq_sgRNA1_F	ccagtttggttaattaaggtacc	Sequencing of SbfI cloned sgRNA in pDual_dsCas9
pDual_dsCas9_seq_sgRNA2_R	ctagctagcgaattcaaaaaagc	Sequencing of BsmBI cloned sgRNA in pDual_dsCas9
pDual_dsCas9_seq_Cas9_F	GCCACAAAGAAGGCTGGACA	Sequencing of markers inserted in pDual_dsCas9
pX333_scaffoldandU6_SbfI_F	atcttgtggaaaggacgaaacctgcaggttttagagctagaaatagc	PCR of the insert from pX333 to clone into EDCPV
pX333_scaffoldandU6_BsmbI_R	gctatttctagctctaaaacagagacggtcctttccacaagatatat	PCR of the insert from pX333 to clone into EDCPV
Blast_insert_F	ACGATGACGATAAGGGATCCGGAGCTACTAACTTCAGCCTGCTGAAGCAGGCTGGGGACGTGGAGGAGAACCCTGGACCTAGGATGGCCAAGCCTTTGTCTCA	Blasticidin insert for cloning into BamHI linearized pDual_dsCas9
Blast_insert_R	TTGATTGTCGACTTAGGATCGCCCTCCCACACATAACCAG	Blasticidin insert for cloning into BamHI linearized pDual_dsCas9
Puro_insert1_F	ACGATGACGATAAGGGATCCGGAGCTACTAACTTCAGCCTGCTGAAGCAGGCTGGGGACGTGGAGGAGAACCCTGGACCTAGGATGACCGAGTACAAGCCCAC	First fragment of Puromycin insert for cloning into BamHI linearized pDual_dsCas9
Puro_insert1_R	GGTCGGGGCTCACTCCGACGGTGGCCAGGAACCA	First fragment of Puromycin insert for cloning into BamHI linearized pDual_dsCas9
Puro_insert2_F	CCGTCGGAGTGAGCCCCGACCACCAGGGCAAGGG	Second fragment of Puromycin insert for cloning into BamHI linearized pDual_dsCas9
Puro_insert2_R	TTGATTGTCGACTTAGGATCGGCACCGGGCTTGCGGGTCA	Second fragment of Puromycin insert for cloning into BamHI linearized pDual_dsCas9
BFP_insert_F	GCGAGGGGAACACAGGAGGATCCGGAATGAGCGAGCTGATTAAGGAGAAC	mTagBFP2 insert for cloning into BamHI linearized pDual_dsCas9
BFP_insert_R	AGGTTGATTGTCGACTTAGGATCCTCAATTAAGCTTGTGCCCCAG	mTagBFP2 insert for cloning into BamHI linearized pDual_dsCas9
hs_NC_sgRNA_chr1_sg1_F	tggaaaggacgaaacctgcaTTGTTGTTATAGTGTGAGTG	sgRNA oligo for annealing
hs_NC_sgRNA_chr1_sg1_R	ctatttctagctctaaaaccACTCACACTATAACAACAA	sgRNA oligo for annealing
hs_NC_sgRNA_chr1_sg2_F	ttgtggaaaggaccgtctctAGAAATCATCCTAGACTTAA	sgRNA oligo for annealing
hs_NC_sgRNA_chr1_sg2_R	gctatttctagctctaaaacTTAAGTCTAGGATGATTTCT	sgRNA oligo for annealing
hs_NC_sgRNA_chr2_sg1_F	tggaaaggacgaaacctgcaATAGTAAAACCAGGAACTAG	sgRNA oligo for annealing
hs_NC_sgRNA_chr2_sg1_R	ctatttctagctctaaaaccTAGTTCCTGGTTTTACTAT	sgRNA oligo for annealing
hs_NC_sgRNA_chr2_sg2_F	ttgtggaaaggaccgtctctTAGAAATGCTAAGAGATAGC	sgRNA oligo for annealing
hs_NC_sgRNA_chr2_sg2_R	gctatttctagctctaaaacGCTATCTCTTAGCATTTCTA	sgRNA oligo for annealing
NQO1_sg_118_rev_F	tggaaaggacgaaacctgcaCAGCAAACCTTCAGCTACAG	sgRNA oligo for annealing
NQO1_sg_118_rev_R	ctatttctagctctaaaaccTGTAGCTGAAGGTTTGCTG	sgRNA oligo for annealing
NQO1_sg_551_fw_F	ttgtggaaaggaccgtctctCCATCTGAGCCCAGATATTG	sgRNA oligo for annealing
NQO1_sg_551_fw_R	gctatttctagctctaaaacCAATATCTGGGCTCAGATGG	sgRNA oligo for annealing
TP73_sg_243_fw_F	tggaaaggacgaaacctgcaGCCTTCGGTTTCCAGCCGCG	sgRNA oligo for annealing
TP73_sg_243_fw_R	ctatttctagctctaaaaccGCGGCTGGAAACCGAAGGC	sgRNA oligo for annealing
TP73_sg_1240_fw_F	ttgtggaaaggaccgtctctCAGCATGGACGTCTTCCACC	sgRNA oligo for annealing
TP73_sg_1240_fw_R	gctatttctagctctaaaacGGTGGAAGACGTCCATGCTG	sgRNA oligo for annealing

### Sheet: PCR genotyping primers
Primer_name	Forward_primer_sequence	Reverse_primer_sequence
hs_NC_sgRNA_chr1_PCR	ATTTCTTCCAGAGTTTGTTTTCCTG	CCCACTTGTGATGGCCTGAAT
hs_NC_sgRNA_chr2_PCR	GGGTGCTGAATTGACAAGGGA	GCTGGGACTTGGGACTAGAAG
hs_NQO1_PCR	TCCTGACAGGTCACGCAGAG	ACAGCCAGATTCCCAATATCTGT
hs_TP73_PCR	TGTCTCCTTCTCAAGGCGTG	CAGGGGAAGCTGTACAACCA

### Sheet: RT-qPCR primers
Gene_name	Forward_primer_sequence	Reverse_primer_sequence
B2M	AGTTAAGTGGGATCGAGACATGTAA	GCGGCATCTTCAAACCTCCA
ESR1	TTGCTCTTGGACAGGAACCAG	AGGGTGCTGGACAGAAATGT
PGR	CATGGTCCTTGGAGGTCGAAA	TGTGGGAGAGCAACAGCATC
