## Supplementary material for "Patient-derived response estimates from zero-passage organoids of luminal breast cancer": File S7

### Sheet: GSEA_3DvsTS
pathway	pval	padj	log2err	ES	NES	size	leadingEdge
HALLMARK_ALLOGRAFT_REJECTION	7.85997e-05	0.00314399	0.538434	-0.607048	-1.80069	48	CCR1, GPR65, FCGR2B, CD3D, LY86, WAS, CD28, TLR2, JAK2
HALLMARK_CHOLESTEROL_HOMEOSTASIS	0.000277826	0.00555652	0.498493	0.516265	1.99958	33	DHCR7, MVD, EBP, ACAT2, SQLE, ACSS2, SCD, SREBF2, TM7SF2, FDPS, MVK, FDFT1, PCYT2, HMGCR, CYP51A1
HALLMARK_COAGULATION	0.00724133	0.0724133	0.407018	-0.570627	-1.62795	33	C1QA, F2RL2, PECAM1, PROC
HALLMARK_EPITHELIAL_MESENCHYMAL_TRANSITION	0.00575013	0.0724133	0.407018	0.482979	1.73476	24	CXCL6, SFRP1, CD59, PLOD1, PPIB, P3H1, SNTB1, VEGFA
HALLMARK_P53_PATHWAY	0.0110071	0.0880572	0.38073	0.330257	1.45524	72	AK1, HEXIM1, VDR, ST14, HRAS, TPD52L1, RACK1, RPL18, PLXNB2, CCNG1, PMM1, HINT1, VAMP8, CD81, RPS27L, EPS8L2, TM7SF3, CCND3, HDAC3, NUDT15, PRKAB1, RRP8, BAX, MKNK2, TRAF4, IRAK1, CYFIP2
HALLMARK_HYPOXIA	0.0458068	0.261753	0.321776	0.314535	1.33121	49	LXN, MT1E, CHST2, PRDX5, TPI1, SLC25A1, HK1, GYS1, PGM1, VEGFA, PGK1, GPI, XPNPEP1, ALDOA, P4HA2, RRAGD, TPBG
HALLMARK_KRAS_SIGNALING_DN	0.0414074	0.261753	0.321776	0.365868	1.4528	40	KLK7, KRT15, DCC, HSD11B2, CHST2, YBX2, TFCP2L1, GAMT, ATP6V1B1, SLC25A23, DTNB, MYOT
HALLMARK_ADIPOGENESIS	0.062926	0.31463	0.287805	0.257684	1.25695	113	DHCR7, ETFB, TST, ARL4A, TKT, ESRRA, SLC25A1, JAGN1, PGM1, COX6A1, UQCR10, NDUFAB1, UQCRC1, UQCRQ, PIM3, ECHS1, CYC1, GRPEL1, ACLY, COX8A, ALDOA, MIGA2, ECH1, SDHB, MGST3, COX7B, PEX14, IDH3G, SAMM50, CD151, TALDO1, NMT1, COQ9, DHRS7B, MTCH2, NDUFS3
HALLMARK_UV_RESPONSE_UP	0.0831475	0.369544	0.287805	0.28662	1.30167	61	CHRNA5, TST, GGH, BSG, GCH1, SIGMAR1, SELENOW, BID, MRPL23, RPN1, CDC34, GRPEL1, CNP, ALDOA, ALAS1, STIP1, CCND3, HYAL2, DNAJB1, MGAT1, ACAA1, TARS1
HALLMARK_IL2_STAT5_SIGNALING	0.120042	0.480167	0.126876	-0.413899	-1.25876	57	GPR65, F2RL2, SHE, PTH1R, SNX14, IGF1R, BMPR2, ETFBKMT, SMPDL3A, P2RX4
HALLMARK_ESTROGEN_RESPONSE_EARLY	0.13786	0.501309	0.116234	-0.393873	-1.21937	70	CBFA2T3, ADCY1, IL6ST, MLPH, KCNK15, RHOBTB3, JAK2, KDM4B, CELSR1, IGF1R, ELF1, RARA, MED13L, RETREG1, NRIP1, DEPTOR, ABHD2, CCND1, GFRA1, FLNB, CHPT1, SLC22A5, ASB13, SLC37A1
HALLMARK_TNFA_SIGNALING_VIA_NFKB	0.164122	0.547073	0.249247	0.295608	1.22319	43	CXCL3, CXCL6, PHLDA2, RCAN1, B4GALT5, GCH1, VEGFA
HALLMARK_KRAS_SIGNALING_UP	0.262712	0.808344	0.0795565	-0.387686	-1.14565	46	CMKLR1, IKZF1, PLVAP, PECAM1, ITGBL1, PTBP2, MTMR10, FBXO4, RABGAP1L, USP12, ANO1, ACE, DNMBP, AVL9, CBX8, CCSER2, STRN, EVI5, RBM4, TSPAN13, NIN, CBR4, MAP3K1, PRELID3B, ZNF277, CDADC1
HALLMARK_TGF_BETA_SIGNALING	0.317406	0.906875	0.0734381	-0.422557	-1.12523	23	ARID4B, BMPR2, XIAP, MAP3K7, PPM1A, SMAD1, APC, ACVR1, TRIM33, UBE2D3, SMURF2, TGFBR1
HALLMARK_IL6_JAK_STAT3_SIGNALING	0.352403	0.939741	0.0684715	-0.423241	-1.10742	21	CCR1, IL6ST, TLR2, STAM2
HALLMARK_REACTIVE_OXYGEN_SPECIES_PATHWAY	0.412281	0.970072	0.206588	0.279046	1.00228	24	PRDX6, HMOX2, CDKN2D, NDUFA6, PRDX2, MBP, SELENOS, ERCC2, ATOX1, G6PD, OXSR1, LAMTOR5, SOD1
HALLMARK_UV_RESPONSE_DN	0.409186	0.970072	0.0568864	-0.343384	-1.04603	59	DAB2, CDON, INPP4B, PRKAR2B, IGF1R, ATRX, ICA1, APBB2, NIPBL, PLPP3, GCNT1, MAP2K5, AGGF1, TOGARAM1, DDAH1, DYRK1A, ATP2C1, YTHDC1, PDLIM5, SCAF8, SFMBT1, PHF3, MIOS, BCKDHB, SPOP, ATP2B1, MAP1B, CDK13, ANXA4, ZMIZ1, TJP1
HALLMARK_ANDROGEN_RESPONSE	0.696523	1	0.0327242	-0.291669	-0.881742	53	IQGAP2, ZBTB10, INPP4B, RPS6KA3, LIFR, ABHD2, CCND1, SEC24D, APPBP2, PGM3, GPD1L, ITGAV, PDLIM5, NGLY1, ELK4
HALLMARK_APICAL_JUNCTION	0.929019	1	0.0161122	-0.222564	-0.677984	59	EVL, PECAM1, CDH8, CADM2, EPB41L2
HALLMARK_APOPTOSIS	0.97471	1	0.0130773	-0.19275	-0.580544	52	AVPR1A, RARA, XIAP, CCND1, CASP8, ROCK1, CREBBP, BRCA1, DAP3, HMGB2, DNM1L, CYLD, CFLAR, RNASEL, PSEN1, KRT18, CD44, CASP3, SC5D, ADD1, SPTAN1, PTK2, IFNGR1
HALLMARK_BILE_ACID_METABOLISM	0.957492	1	0.0151993	-0.212148	-0.627908	47	ABCA8
HALLMARK_COMPLEMENT	0.50523	1	0.0472587	-0.327452	-0.995038	58	C1QA, WAS, JAK2, USP14, PCLO, PIK3CA, VCPIP1, CBLB, GPD2, USP15, KIF2A, USP16, CD46
HALLMARK_DNA_REPAIR	1	1	0.00458288	-0.101678	-0.327643	114	REV3L, POLA1, ERCC8, SRSF6, RFC3, UPF3B, AGO4, SUPT4H1, TP53, ERCC5, RNMT, POLR2A, NT5C3A, TAF1C, RAD52, NFX1, VPS37D, POM121, SNAPC5, BCAM, POLR3C, ARL6IP1, CANT1, POLB, ERCC4, SDCBP, DCTN4, BRF2, CSTF3, RFC5, TYMS, MPC2, ADCY6, ITPA, TARBP2, RALA, RPA2, NUDT9, TAF13, VPS28, SNAPC4
HALLMARK_E2F_TARGETS	1	1	0.00288973	-0.139074	-0.455197	144	NBN, SRSF1, DCK, STAG1, MMS22L, MRE11, BRCA2, USP1, HNRNPD, RFC3, MSH2, SMC4, RAD21, BARD1, LUC7L3, EZH2, HELLS, TP53, SMC6, SMC3, XPO1, SRSF2, PNN, BRCA1, RAD50, HMGB2, KIF22, ASF1A, PAN2, EED, ZW10, MCM4, LMNB1, PSIP1, EXOSC8, PSMC3IP, MLH1, ING3, PRKDC, PRIM2, PPM1D, RFC1, MCM6, SMC1A, RAD51AP1, ANP32E, CENPE, GSPT1, CTCF
HALLMARK_ESTROGEN_RESPONSE_LATE	0.675676	1	0.287857	0.210391	0.939105	68	FOXC1, DHCR7, ETFB, TST, CDC20, ST14, TPD52L1, PKP3, FDFT1, TH, AMFR, KIF20A
HALLMARK_FATTY_ACID_METABOLISM	1	1	0.143903	0.177652	0.777673	77	ACAT2, RDH11, PRDX6, ACSL1, ERP29, DHCR24, ADSL, ECHS1, ACADVL, GSTZ1, CPOX, ALDOA, HSD17B10, PDHB, ECH1, NSDHL, IDH3G, IDH3B, ACAA1, MDH1, PCBD1, SMS, SUCLG1, GABARAPL1, IDI1, ALDH3A2, IDH1
HALLMARK_G2M_CHECKPOINT	0.98494	1	0.00651414	-0.201615	-0.659923	149	ATRX, ARID4A, SRSF1, WRN, STAG1, SLC38A1, BRCA2, FOXN3, FANCC, RPS6KA5, CCND1, HNRNPD, PURA, RBL1, CASP8AP2, HNRNPU, SMC4, RAD21, BARD1, EZH2, H2AZ2, TLE3, CUL5, MAP3K20, SMC2, MEIS1, YTHDC1, MTF2, XPO1, SRSF2, BUB3, PRPF4B, CUL3, LIG3, TOP1, NUMA1, SRSF10, HMGN2, SFPQ, KIF22, CUL4A, CENPF, NEK2, RASAL2, KIF11, SLC12A2, NSD2, KIF5B, DBF4, LMNB1, G3BP1, SS18, PRIM2, MNAT1, MCM6, SMC1A, _x000D_ CEN…
HALLMARK_HEME_METABOLISM	1	1	0.00409492	-0.160965	-0.515098	100	DCAF10, DAAM1, VEZF1, SYNJ1, FOXO3, EPB41, MARCHF8, USP15, CIR1, TCEA1, KLF3, FOXJ2, TRIM10, PICALM, TRAK2, ARHGEF12, TOP1, KDM7A, CROCCP2, ALDH6A1, PPOX, RBM5, BACH1, SIDT2, CLCN3, BCAM, SDCBP, TNRC6B, MPP1, EZH1, MXI1, YPEL5, NCOA4, GMPS, EIF2AK1, CDC27, GCLC, GCLM, RIOK3, KAT2B, PIGQ, NNT, ADD1, BPGM, FBXO34, SLC11A2, ISCA1
HALLMARK_INFLAMMATORY_RESPONSE	0.795652	1	0.0276589	-0.272742	-0.77811	33	CMKLR1, SCARF1, TLR2
HALLMARK_INTERFERON_ALPHA_RESPONSE	0.978261	1	0.0188533	-0.193372	-0.505964	21	ELF1, CASP8, TDRD7, ADAR, CD47, LAP3, IRF2, PSMA3, IFITM2, NUB1, PSME1
HALLMARK_INTERFERON_GAMMA_RESPONSE	0.779536	1	0.027167	-0.276448	-0.816903	45	CMKLR1, P2RY14, JAK2
HALLMARK_MITOTIC_SPINDLE	0.61996	1	0.0361492	-0.293839	-0.951207	125	ALMS1, EPB41L2, PCM1, CNTRL, RICTOR, ARFGEF1, LATS1, BRCA2, TUBGCP3, EPB41, FLNB, KNTC1, WASL, SMC4, ARHGEF3, ROCK1, SMC3, PDLIM5, SOS1, APC, SSH2, ARHGEF12, SHROOM2, HOOK3, RASA1, ITSN1, CD2AP, CDC42, NUMA1, CEP250, CEP192, CEP57, CDK5RAP2, ARHGAP5, ARHGEF7, ABR, KIF22, TRIO, ECT2, CENPF, LRPPRC, NEK2, RASAL2, NIN, KIF11, KIF5B, ALS2, RAB3GAP1, LMNB1, TUBGCP5, RFC1, TSC1, SMC1A, SORBS2, _x000D_ …
HALLMARK_MYC_TARGETS_V2	1	1	0.164406	0.112864	0.434513	37	NOP16, GRWD1, TBRG4, NPM1, PHB1, RRP12, DCTPP1, TCOF1, TMEM97, PA2G4, AIMP2
HALLMARK_MYOGENESIS	0.573419	1	0.0425878	-0.323239	-0.943149	41	CASQ2, DES, TNNC2, SGCA, AGL
HALLMARK_PEROXISOME	0.537037	1	0.266351	0.231078	0.991185	54	HSD11B2, FDPS, PRDX5, RDH11, HRAS, ACSL1, DHCR24, NUDT19, SLC35B2, GSTK1, ECH1, PEX14, ACAA1, ERCC1
HALLMARK_PI3K_AKT_MTOR_SIGNALING	1	1	0.0100128	-0.128414	-0.392037	61	PRKAA2, RPS6KA3, MAP3K7, ITPR2, PLA2G12A, PIKFYVE, CLTC, MAPK8, UBE2D3, ACTR2, IRAK4, TSC2, MAPK9, NCK1, YWHAB, SMAD2, THEM4, CAB39, GSK3B
HALLMARK_PROTEIN_SECRETION	0.756674	1	0.0273075	-0.274696	-0.851313	71	ATP7A, GALC, ICA1, RPS6KA3, MON2, ARFGEF1, ADAM10, SEC24D, STX7, GOLGA4, AP2B1, RAB2A, CLTC, SGMS1, ARFIP1, DNM1L, RAB14, AP3B1, TOM1L1, SEC31A, CLN5, CLCN3, SEC22B, COPB1, BET1, ZW10, LMAN1, ANP32E, TMX1, GOSR2, YIPF6, KRT18, VPS4B, STX12, COPB2, USO1, SNAP23, SNX2, ARFGEF2, DOP1A, AP1G1
HALLMARK_SPERMATOGENESIS	0.606061	1	0.0388759	-0.311104	-0.945	56	SHE, ADCYAP1, GRM8, BRAF, STAM2, SPATA6, SIRT1, PCSK4, PIAS2, STRBP, ACE, TOPBP1, EZH2, CCT6B, AGFG1, RAD17, PGS1, NPHP1, PARP2, IL13RA2, SEPTIN4, ACRV1, PHF7, NEK2, SLC12A2, TSN, IDE, DBF4
HALLMARK_UNFOLDED_PROTEIN_RESPONSE	1	1	NA	0.130918	0.591014	82	ATP6V0D1, VEGFA, CALR, PDIA6, HYOU1, EIF4G1, GEMIN4, EEF2, CXXC1, ATF4, EDEM1, NPM1, RPS14, TARS1, LSM4, SRPRA, TATDN2, IARS1, NHP2, SRPRB, HSP90B1, SPCS1, CKS1B, YIF1A, BANF1, IMP3, PREB, NOP14, ALDH18A1, NOLC1, HSPA5, RRP9, EIF4A3, EXOSC2, DCTN1, EIF4A1, SEC11A, EDC4, KHSRP, EXOSC5, DCP1A, ZBTB17, HSPA9, POP4, CEBPG, FKBP14, DNAJC3, DKC1, EIF2S1, EXOSC10, EIF4E, PAIP1, EIF4A2, SSR1, WIPI1, _x00…
HALLMARK_XENOBIOTIC_METABOLISM	1	1	0.143903	0.205504	0.916483	74	COMT, NDRG2, CRP, ABHD6, PGD, NPC1, PINK1, PC, TPST1, GCH1, DHRS1, PMM1, DDAH2, ALAS1, GSS, GSTO1, ECH1, CYFIP2, SPINT2, LONP1, NMT1, SLC35B1, GABARAPL1, TMBIM6, TMEM97, IDH1, DDT, KARS1
HALLMARK_GLYCOLYSIS	NA	NA	NA	0.28241	NA	100	CHST4, CHST2, PLOD1, GAL3ST1, TPI1, PPIA, PC, TPST1, GYS1, VEGFA, GNE, MPI, CENPA, PGK1, KIF20A, XYLT2, GOT1, ALDH7A1, MET, B3GAT3, ALDOA, P4HA2, RRAGD, PRPS1, PGLS, TPBG, PSMC4, NSDHL, GALE, EXT2, UGP2, TALDO1, AK3, HDLBP, MDH1, CAPN5, EXT1, NDUFV3, LHPP
HALLMARK_MTORC1_SIGNALING	NA	NA	NA	0.361891	NA	119	DHCR7, EBP, SQLE, SCD, INSIG1, TM7SF2, LTA4H, TPI1, RDH11, PPIA, PSPH, DHCR24, CCNF, PGM1, HMGCR, PGK1, CALR, CCNG1, RPN1, GPI, TUBG1, CYP51A1, GOT1, ARPC5L, PSMB5, ACLY, ALDOA, HMBS, STIP1, EDEM1, PPA1, PSMG1, PSMC4, EIF2S2, BUB1, NMT1, POLR3G, MAP2K3, ATP5MC1, ABCF2, RRM2, IDI1, PDAP1, TMEM97, WARS1, IDH1, CYB5B, IMMT, G6PD
HALLMARK_MYC_TARGETS_V1	NA	NA	NA	0.182713	NA	158	CDC20, NOP16, PPIA, RACK1, EEF1B2, RPL18, TUFM, RPL14, PGK1, MRPL23, NDUFAB1, RPL6, RANBP1, CDC45, POLD2, SLC25A3, PPM1G, CCT7, VDAC1, CYC1, KPNA2, COX5A, RPS6, TXNL4A, SNRPG, TRIM28, XRCC6, UBE2L3, CCT3, PSMC4, EIF2S2, C1QBP, NPM1, PHB1, CCNA2, HSP90AB1, LSM2, SNRPA, MRPS18B, EIF3D, TFDP1, IARS1, PA2G4, KARS1, PHB2, PABPC4, RPL34, CCT4, AIMP2, NHP2, KPNB1
HALLMARK_OXIDATIVE_PHOSPHORYLATION	NA	NA	NA	0.451581	NA	162	ETFB, UQCRH, MRPS12, SLC25A5, ATP5MF, COX7C, COX6A1, UQCR10, ATP5F1A, ATP5ME, CYB5R3, POLR2F, NDUFAB1, UQCRC1, UQCRQ, GPI, ATP5MC3, UQCRFS1, FDX1, NDUFB8, SLC25A11, SLC25A3, OAT, NDUFV1, NDUFS7, ECHS1, VDAC1, CYC1, NDUFS6, COX5B, COX7A2, GRPEL1, ACADVL, NDUFB1, NDUFA6, COX5A, OGDH, COX8A, COX4I1, NDUFA4, ALAS1, NDUFB3, NDUFA8, HADHA, ATP5F1C, SURF1, HSD17B10, VDAC2, PDHB, ECH1, NDUFA3, SDHB, _x00…

### Sheet: GSEA_3Dvs2D
pathway	pval	padj	log2err	ES	NES	size	leadingEdge
HALLMARK_ALLOGRAFT_REJECTION	0.00162071	0.0340348	0.45506	-0.659541	-1.83967	30	NCF4, CD1D, BCL10, ITK, IL7, GALNT1, TAP2
HALLMARK_SPERMATOGENESIS	0.00155739	0.0340348	0.45506	-0.634834	-1.81309	34	IL13RA2, GFI1, DMC1, LDHC, SHE, TCP11, BUB1, KIF2C, ACRV1, MLF1, IFT88, STAM2
HALLMARK_G2M_CHECKPOINT	0.00772276	0.108119	0.407018	-0.448479	-1.57102	89	MAP3K20, BUB1, MAD2L1, CDC6, CKS2, KIF2C, CENPA, LBR, SQLE, TOP2A, CCNA2, TMPO, G3BP1, HMMR, PTTG1, CDC27, UBE2C, NOLC1, CCNT1, BUB3, H2AZ1, CCNB2, PRIM2, KATNA1, PLK4, KIF15, CDK1, CKS1B, AURKA, CDKN3, TPX2, KPNB1, LMNB1, DR1, DKC1, BARD1, RAD23B, CUL4A, HSPA8, MNAT1, RPA2
HALLMARK_E2F_TARGETS	0.0235934	0.247731	0.352488	-0.411968	-1.46815	99	EXOSC8, MAD2L1, CKS2, KIF2C, TFRC, DIAPH3, NUP107, LBR, DLGAP5, DCK, TOP2A, NUP205, BUB1B, TMPO, HMMR, PTTG1, MCM4, NOLC1, DCLRE1B, RFC1, H2AZ1, CCNB2, PRIM2, SPAG5, PLK4, CDK1, RAD50, PPP1R8, CKS1B, AURKA, CDKN3, GINS1, LMNB1, UBR7, BARD1, ZW10, PAICS, RPA2, XRCC6, DUT, CIT, GINS4, HMGB2, RACGAP1, PNN
HALLMARK_KRAS_SIGNALING_DN	0.0537428	0.412368	0.271289	0.612105	1.54473	20	FGF22, CPB1, COPZ2, KCNMB1, YBX2, ABCB11, HSD11B2, FGGY, VPS50
HALLMARK_MYC_TARGETS_V1	0.0589097	0.412368	0.321776	-0.356869	-1.30475	125	PWP1, SERBP1, MAD2L1, GLO1, EPRS1, CCNA2, G3BP1, YWHAQ, CCT5, PSMD7, PGK1, MCM4, EIF4E, NOLC1, RRM1, BUB3, H2AZ1, SSB, DHX15, CCT2, NCBP1, PRDX3, PSMB2, VDAC3, DDX18, KPNB1, EIF1AX, SNRPG, SET, RAD23B, PSMA7, XRCC6, PSMD1, DUT, NHP2, PSMA4, NCBP2, CCT4, KARS1, VBP1, CCT3, EIF3D, TOMM70, RPL6, SSBP1, RPL34, CUL1, HDGF, PSMD14, FAM120A, MRPS18B, VDAC1, YWHAE, CANX, EIF4G2, CDK2, SNRPA1, _x000D_ HNR…
HALLMARK_GLYCOLYSIS	0.0848624	0.509174	0.234393	-0.373389	-1.29568	85	CHST4, LDHC, PGM2, CENPA, POLR3K, P4HA1, IDH1, RPE, FAM162A, HMMR, PGK1, SPAG4, PYGL, NSDHL, SRD5A3, P4HA2, KIF20A, CDK1, RARS1, CASP6, ME2, AURKA, HK2, ECD
HALLMARK_ADIPOGENESIS	1	1	0.0530213	-0.134083	-0.473656	93	DECR1, YWHAG, IDH1, APOE, MRPL15, GPD2, NDUFA5, CHUK, SDHB, NKIRAS1, COQ5, G3BP2, PRDX3, DHRS7, GRPEL1, ATP5PO, DLAT, ATL2, IDH3A, UQCR10, UBC
HALLMARK_ANDROGEN_RESPONSE	0.914661	1	0.0538979	-0.243719	-0.706068	37	SAT1, SMS, STK39, HMGCS1, HMGCR, MYL12A, SCD, NCOA4, PGM3, VAPA, XRCC5, PTK2B, XRCC6
HALLMARK_APICAL_JUNCTION	0.417031	1	0.0940503	-0.338032	-1.01984	44	LIMA1, MAP3K20, ITGB1, CAP1, ARPC2, VCL, SHROOM2, MYL12B, CDK8
HALLMARK_APOPTOSIS	0.4329	1	0.0913924	-0.334738	-1.01005	43	SAT1, BCL10, RNASEL, VDAC2, MCL1, TOP2A, CASP8, SC5D, DPYD, CASP7, DFFA, CASP3, CASP4, PSEN1, KRT18, CASP6, DAP3
HALLMARK_BILE_ACID_METABOLISM	0.546053	1	0.0793435	-0.317606	-0.933892	39	BBOX1, PEX13, NUDT12, IDH1, GCLM, GNPAT, RBP1, APOA1, EFHC1, PECR, HACL1, PEX1
HALLMARK_CHOLESTEROL_HOMEOSTASIS	0.958506	1	0.0492918	-0.211013	-0.597368	31	SQLE, CD9, HMGCS1, SC5D, S100A11, HMGCR, NSDHL, SCD
HALLMARK_COAGULATION	0.8826	1	0.0535669	-0.266009	-0.685147	21	HNF4A, GNG12, CD9, APOA1, CAPN2, RABIF, RAPGEF3, ARF4, PREP, PEF1, PROZ, S100A13
HALLMARK_COMPLEMENT	0.504329	1	0.0828962	-0.321899	-0.971307	43	HNF4A, GNB4, CASP10, CASP7, MMP12, CD46, GPD2, DOCK4, CASP3, CASP4, PSEN1, CALM1, RABIF, XPNPEP1, LIPA, FDX1, LAP3, LGALS3
HALLMARK_DNA_REPAIR	1	1	0.0398407	0.105832	0.343194	87	ERCC2, SAC3D1, POLR2I, POLR3GL, TP53, SURF1, RFC2, POLR2E, GTF2F1, NME3, POLE4, AK1, GPX4, POLR1C, ITPA, ERCC5, NELFE, VPS28, POLR2K, POLD1, VPS37D, SEC61A1, POLR2J, NELFCD, POLL, POLR2H, FEN1, ALYREF
HALLMARK_EPITHELIAL_MESENCHYMAL_TRANSITION	0.618557	1	0.0697793	-0.352617	-0.88472	18	CXCL6, SAT1, ITGB1
HALLMARK_ESTROGEN_RESPONSE_EARLY	0.996255	1	0.0428451	0.17357	0.478974	34	RAB17, SCNN1A, PLAAT3, TGIF2, AMFR, TJP3, NHERF1, REEP1, RRP12, CBFA2T3
HALLMARK_ESTROGEN_RESPONSE_LATE	0.277419	1	0.118815	-0.364482	-1.11352	45	TH, CDC6, TOP2A, CD9, EMP2, JAK1, METTL3, BAG1, PLK4, ALDH3A2, ALDH3B1, KIF20A, PKP3, CYP26B1, UNC13B, MOCS2, FDFT1, ARL3
HALLMARK_FATTY_ACID_METABOLISM	0.643021	1	0.0730744	-0.268333	-0.897239	70	CD1D, DECR1, SMS, CPOX, HMGCS1, IDH1, GPD2, NSDHL, PSME1, H2AZ1, ALDH3A2, METAP1, CBR1, HMGCL, RAP1GDS1, ETFDH, ECI2, HADHB, SUCLG2
HALLMARK_HEME_METABOLISM	1	1	0.049391	-0.140795	-0.454067	58	TFRC, HTATIP2, CPOX, CIR1, GCLM, CDC27, MARK3, CDR2, P4HA2, GAPVD1, NCOA4, GCLC
HALLMARK_HYPOXIA	0.347921	1	0.105125	-0.368117	-1.06646	37	LDHC, GCK, PGM2, P4HA1, FAM162A, PGK1, P4HA2, CASP6, HK2, XPNPEP1, GPI, TIPARP, SDC4
HALLMARK_IL2_STAT5_SIGNALING	0.833333	1	0.0571259	-0.270942	-0.775394	35	SHE, CDCP1, CDC6, PRKCH, P4HA1, ANXA4, CASP3, RABGAP1L, HK2, GSTO1, IRF6, MYO1E, TWSG1
HALLMARK_INFLAMMATORY_RESPONSE	0.717526	1	0.0625237	-0.324966	-0.815345	18	CXCL6, TNFSF15
HALLMARK_INTERFERON_ALPHA_RESPONSE	0.902486	1	0.0483118	0.261389	0.655591	19	IFI30, SELL, MVB12A, LY6E, GBP2
HALLMARK_INTERFERON_GAMMA_RESPONSE	0.964218	1	0.0445962	0.218375	0.60397	36	IFI30, FGL2, LCP2, METTL7B, LY6E, GCH1
HALLMARK_KRAS_SIGNALING_UP	0.793617	1	0.0592219	-0.295783	-0.766401	22	AMMECR1, GALNT3, PRELID3B, PTCD2, ZNF277, RABGAP1L, ATG10
HALLMARK_MITOTIC_SPINDLE	0.288889	1	0.118288	-0.329227	-1.0968	67	BUB1, KIF2C, CKAP5, DLGAP5, EZR, TOP2A, ANLN, VCL, CD2AP, RALBP1, SHROOM2, CDC27, UXT, DOCK4, CEP192, RFC1, CCNB2, KATNA1, KIF15, CDK1, AURKA, TPX2, LMNB1, ALS2, CENPJ, ARHGEF3, MYO1E, MAPRE1
HALLMARK_MTORC1_SIGNALING	0.977941	1	0.0560596	-0.195387	-0.69353	98	SYTL2, BUB1, TFRC, ACTR3, EPRS1, PSPH, SQLE, NUP205, CD9, P4HA1, HMGCS1, NUFIP1, IDH1, SC5D, PGK1, TXNRD1, HMGCR, MCM4, PPA1, SCD, PSMB5, CCT6A, UCHL5, NFKBIB, AURKA, HK2
HALLMARK_MYC_TARGETS_V2	0.860194	1	0.0512184	0.270657	0.702623	26	TMEM97, EXOSC5, SLC29A2, GRWD1
HALLMARK_MYOGENESIS	0.781853	1	0.0553643	0.289119	0.766669	28	SOD3, TNNC2, MYL6B, GSN, LDB3, AKT2
HALLMARK_OXIDATIVE_PHOSPHORYLATION	0.878173	1	0.0628004	-0.22112	-0.827197	158	VDAC2, DECR1, IDH1, MRPL15, CASP7, CYCS, MRPL35, COX7A2L, TIMM17A, NDUFS1, NDUFA5, MTRR, SDHB, OPA1, MTX2, MFN2, PRDX3, ABCB7, NDUFB5, GLUD1, ATP6V1G1, POLR2F, VDAC3, COX17, COX10, GRPEL1, FDX1, ATP5PO, HSPA9, ATP5MG, DLAT, ETFDH, IDH3A, HADHB, OAT, HADHA, UQCR10, GPI, NDUFS4, ATP5MC2, SDHA, IMMT, TOMM70, COX11, COX6B1, TIMM50, MRPS30, COX7B, TIMM8B, ATP6V1F, ATP6V1E1, BDH2, MRPS22, DLST, _x000D_…
HALLMARK_P53_PATHWAY	0.977876	1	0.0513223	-0.200325	-0.655089	62	SAT1, TM4SF1, ZNF365, SLC35D1, GLS2, EPHA2, FAM162A, ANKRA2, ELP1
HALLMARK_PEROXISOME	0.936543	1	0.052805	-0.221846	-0.678011	46	BCL10, PEX13, VPS4B, TOP2A, IDH1, GNPAT, ITGB1BP1, SEMA3C, HMGCL, ECI2
HALLMARK_PI3K_AKT_MTOR_SIGNALING	0.996276	1	0.0425878	0.17357	0.500137	45	FGF22, ECSIT, PRKAG1, CALR, RAF1, IRAK4, PPP1CA, PIK3R3
HALLMARK_PROTEIN_SECRETION	1	1	0.0503964	-0.148294	-0.457953	50	AP2B1, VPS4B, VAMP3, STAM, ARFIP1, STX12, KRT18, ARFGAP3, SGMS1, YIPF6, ARCN1, COPB2, ZW10, CLTC, RAB2A, AP3B1, COG2
HALLMARK_REACTIVE_OXYGEN_SPECIES_PATHWAY	0.692161	1	0.0606404	0.328009	0.822682	19	ERCC2, MSRA, G6PD, PRDX6, NDUFA6, GPX4, MGST1
HALLMARK_TNFA_SIGNALING_VIA_NFKB	0.245322	1	0.125033	-0.431636	-1.17948	27	CXCL6, SAT1, CXCL3, PANX1, MCL1
HALLMARK_UNFOLDED_PROTEIN_RESPONSE	0.86918	1	0.0568864	-0.244126	-0.75425	49	YWHAZ, TARS1, EXOSC10, POP4, EIF4E, SKIC3, NOLC1, EXOC2, CKS1B, WIPI1, DKC1, HSPA9, IMP3, EIF4A2, NHP2, EXOSC1, NOP14, EIF4EBP1
HALLMARK_UV_RESPONSE_DN	0.960396	1	0.04707	0.235129	0.562732	16	SPOP, PIK3R3, ERBB2, BCKDHB, ICA1, MTA1, MAPK14
HALLMARK_UV_RESPONSE_UP	1	1	0.0416557	0.129813	0.382342	51	APOM, CCND3, CYB5R1, CDC34, ACAA1, MRPL23, GCH1, STARD3, MGAT1, CHRNA5
HALLMARK_XENOBIOTIC_METABOLISM	0.935841	1	0.0533478	-0.217699	-0.711905	62	HNF4A, SLC35D1, IDH1, EPHA2, APOE, GCKR, GART, TTPA, PTGR1, DHRS1, HACL1, CBR1, CASP6, ADH5, DHRS7, GSTO1, GCLC, ETFDH
